# A stargate mechanism of *Microviridae* genome delivery unveiled by cryogenic electron tomography

**DOI:** 10.1101/2024.06.11.598214

**Authors:** Pavol Bardy, Conor I.W. MacDonald, Paul C. Kirchberger, Huw T. Jenkins, Tibor Botka, Lewis Byrom, Nawshin T.B. Alim, Daouda A.K. Traore, Hannah C. König, Tristan R. Nicholas, Maria Chechik, Samuel J. Hart, Johan P. Turkenburg, James N. Blaza, J. Thomas Beatty, Paul C.M. Fogg, Alfred A. Antson

## Abstract

Single-stranded DNA bacteriophages of the *Microviridae* family are major components of the global virosphere. Microviruses are highly abundant in aquatic ecosystems and are prominent members of the mammalian gut microbiome, where their diversity has been linked to various chronic health disorders. Despite the clear importance of microviruses, little is known about the molecular mechanism of host infection. Here, we have characterized an exceptionally large microvirus, Ebor, and provide crucial insights into long-standing mechanistic questions. Cryogenic electron microscopy of Ebor revealed a capsid with trimeric protrusions that recognise lipopolysaccharides on the host surface. Cryogenic electron tomography of the host cell colonized with virus particles demonstrated that the virus initially attaches to the cell via five such protrusions, located at the corners of a single pentamer. This interaction triggers a stargate mechanism of capsid opening along the 5-fold symmetry axis, enabling delivery of the virus genome. Despite variations in specific virus-host interactions among different *Microviridae* family viruses, structural data indicate that the stargate mechanism of infection is universally employed by all members of the family. Startlingly, our data reveal a mechanistic link for the opening of relatively small capsids made out of a single jelly-roll fold with the structurally unrelated giant viruses.
