## Supplementary material for "A stargate mechanism of *Microviridae* genome delivery unveiled by cryogenic electron tomography": Supp Data S1

### Sheet: Consensus
Uniprot Accession	Description	Mass [kDa]	Top3(ionex)	Mol%(ionex)	Top3(CsCl)	Mol%(CsCl)
Gp4	Major capsid protein VP1/F	56.182	20000000	0.0609	146000000	0.6379
ADE84024.1	porin family protein [Rhodobacter capsulatus SB 1003]	32.489	249000	0.0008	21700000	0.0952
Gp3	DNA pilot protein VP2/H	20.419	1430000	0.0043	13000000	0.0567
ADE84079.1	30S ribosomal protein S8 [Rhodobacter capsulatus SB 1003]	14.424	2340000	0.0071	5110000	0.0224
ADE84132.1	30S ribosomal protein S16 [Rhodobacter capsulatus SB 1003]	12.997	834000	0.0025	3530000	0.0154
ADE86706.1	30S ribosomal protein S4 [Rhodobacter capsulatus SB 1003]	23.408	2260000	0.0069	3360000	0.0147
ADE86030.1	50S ribosomal protein L21 [Rhodobacter capsulatus SB 1003]	15.52	32900	0.0001	1680000	0.0074
Gp10	Putative bifunctional structural protein	15.644	615000	0.0019	1490000	0.0065
AAC16216.1	potential 30S ribosomal protein S6 [Rhodobacter capsulatus SB 1003]	16.353	437000	0.0013	1160000	0.0051
ADE84046.1	30S ribosomal protein S15 [Rhodobacter capsulatus SB 1003]	10.321	717000	0.0022	1140000	0.005
ADE87258.1	30S ribosomal protein S20 [Rhodobacter capsulatus SB 1003]	9.746	2540000	0.0077	1030000	0.0045
ADE84052.1	50S ribosomal protein L11 [Rhodobacter capsulatus SB 1003]	15.862	267000	0.0008	1010000	0.0044
AAC16217.1	30S ribosomal protein S18 [Rhodobacter capsulatus SB 1003]	8.714	274000	0.0008	566000	0.0025
ADE84074.1	30S ribosomal protein S17 [Rhodobacter capsulatus SB 1003]	8.985	1490000	0.0045	410000	0.0018
ADE87249.1 WP_238530266.1	flagellin protein [Rhodobacter capsulatus SB 1003]	40.001	3790000	0.0115	355000	0.0016
ADE84127.1	50S ribosomal protein L19 [Rhodobacter capsulatus SB 1003]	13.868	266000	0.0008	325000	0.0014
ADE84064.1	50S ribosomal protein L3 [Rhodobacter capsulatus SB 1003]	24.845	298000	0.0009	267000	0.0012
ADE84069.1	50S ribosomal protein L22 [Rhodobacter capsulatus SB 1003]	14.2	93800	0.0003	265000	0.0012
ADE84070.1	30S ribosomal protein S3 [Rhodobacter capsulatus SB 1003]	27.248	86600	0.0003	269000	0.0012
ADE84060.1 ADE86600.1	30S ribosomal protein S7 [Rhodobacter capsulatus SB 1003]	17.891	3540000	0.0108	198000	0.0009
ADE84066.1	50S ribosomal protein L23 [Rhodobacter capsulatus SB 1003]	10.414	36300	0.0001	154000	0.0007
ADE84678.1	bacterioferritin [Rhodobacter capsulatus SB 1003]	18.275	12200000	0.0371	136000	0.0006
ADE83977.1	protein of unknown function DUF150 [Rhodobacter capsulatus SB 1003]	22.403	852000	0.0026	139000	0.0006
ADE84059.1	30S ribosomal protein S12 [Rhodobacter capsulatus SB 1003]	14.282	1420000	0.0043	107000	0.0005
ADE84075.1	50S ribosomal protein L14 [Rhodobacter capsulatus SB 1003]	13.483	501000	0.0015	78600	0.0003
Gp7	Peptidoglycan hydrolytic enzyme	16.478	308000	0.0009	71800	0.0003
ADE85566.1	30S ribosomal protein S2 [Rhodobacter capsulatus SB 1003]	27.23	109000	0.0003	58600	0.0003
ADE84089.1	30S ribosomal protein S13 [Rhodobacter capsulatus SB 1003]	13.712	349000	0.0011	41400	0.0002
ADE86208.1	chaperonin GroL [Rhodobacter capsulatus SB 1003]	57.682	191000000	0.5814	6740	0
ADE85419.1	glutamine synthetase-3 [Rhodobacter capsulatus SB 1003]	52.495	7550000	0.023	4310	0
ADE83950.1	conserved hypothetical protein [Rhodobacter capsulatus SB 1003]	93.451	2000000	0.0061	3410	0
ADE84740.1	phage conserved hypothetical protein [Rhodobacter capsulatus SB 1003]	34.728	520000	0.0016	1960	0
ADE83772.1	flagellar hook protein FlgE [Rhodobacter capsulatus SB 1003]	46.765	92200	0.0003	2610	0
ADE84092.1	50S ribosomal protein L17 [Rhodobacter capsulatus SB 1003]	15.885	90300	0.0003	6640	0
ADE85550.1	single-stranded DNA-binding protein-1 [Rhodobacter capsulatus SB 1003]	18.449	27000	0.0001	804	0

### Sheet: All_hits
Uniprot accession	Description	Mass [kDa]	Top3 (Ionex E025)	Mol% (Ionex E025)	Top3 (CsCl D972 BOTTOM)	Mol% (CsCl D972 BOTTOM)
AAB17886.1	BztA [Rhodobacter capsulatus SB 1003]	35.762	38355.5	0.000116767	NA	NA
AAC16126.1	acetyl-coenzyme a synthetase [Rhodobacter capsulatus SB 1003]	73.341	191324	0.000582453	NA	NA
AAC16216.1	potential 30S ribosomal protein S6 [Rhodobacter capsulatus SB 1003]	16.353	436802	0.00132977	1.16415e+06	0.00509816
AAC16217.1	30S ribosomal protein S18 [Rhodobacter capsulatus SB 1003]	8.714	274278	0.000834993	566299	0.00248
AAC16218.1;ADE85195.1	50S ribosomal protein l9 [Rhodobacter capsulatus SB 1003]	23.784	NA	NA	4.38481e+06	0.0192024
AAC16230.1	DNA gyrase subunit a [Rhodobacter capsulatus SB 1003]	97.476	125036	0.000380651	NA	NA
ADE83772.1	flagellar hook protein FlgE [Rhodobacter capsulatus SB 1003]	46.765	92212.7	0.000280726	2606.21	1.14134e-05
ADE83773.1	flagellar hook-associated protein FlgK [Rhodobacter capsulatus SB 1003]	50.135	NA	NA	18.6671	8.17489e-08
ADE83774.1	flagellar hook-associated protein FlgL [Rhodobacter capsulatus SB 1003]	35.722	NA	NA	39.3878	1.72491e-07
ADE83783.1	xylose ABC transporter, xylose-binding protein XylF [Rhodobacter capsulatus SB 1003]	35.118	612311	0.00186407	NA	NA
ADE83792.1	surface antigen [Rhodobacter capsulatus SB 1003]	63.686	NA	NA	5923.53	2.5941e-05
ADE83817.1	conserved hypothetical protein [Rhodobacter capsulatus SB 1003]	51.925	789067	0.00240218	NA	NA
ADE83912.1	translation elongation factor Tu-1 [Rhodobacter capsulatus SB 1003]	43.259	820789	0.00249875	NA	NA
ADE83923.1	peptidase, M10 family [Rhodobacter capsulatus SB 1003]	61.261	443275	0.00134948	NA	NA
ADE83932.1	glycosyl transferase, family 2/group 1 [Rhodobacter capsulatus SB 1003]	224.959	132649	0.000403827	NA	NA
ADE83941.1	dTDP-glucose 4,6-dehydratase [Rhodobacter capsulatus SB 1003]	39.108	71847	0.000218726	NA	NA
ADE83942.1	dTDP-4-dehydrorhamnose 3,5-epimerase [Rhodobacter capsulatus SB 1003]	20.825	89714.4	0.00027312	NA	NA
ADE83950.1	conserved hypothetical protein [Rhodobacter capsulatus SB 1003]	93.451	1.99762e+06	0.00608141	3412.78	1.49457e-05
ADE83958.1	SCP-like extracellular protein [Rhodobacter capsulatus SB 1003]	18.464	NA	NA	47373.2	0.000207462
ADE83977.1	protein of unknown function DUF150 [Rhodobacter capsulatus SB 1003]	22.403	851729	0.00259294	139023	0.000608827
ADE83989.1	chaperone DnaK [Rhodobacter capsulatus SB 1003]	68.786	401664	0.0012228	NA	NA
ADE84016.1	adenine deaminase [Rhodobacter capsulatus SB 1003]	63.867	20543.8	6.25421e-05	NA	NA
ADE84023.1	lipoprotein, putative [Rhodobacter capsulatus SB 1003]	18.062	NA	NA	33936.8	0.00014862
ADE84024.1	porin family protein [Rhodobacter capsulatus SB 1003]	32.489	248574	0.00075674	2.17327e+07	0.0951743
ADE84034.1	lipoprotein, putative [Rhodobacter capsulatus SB 1003]	19.258	NA	NA	3548.36	1.55394e-05
ADE84046.1	30S ribosomal protein S15 [Rhodobacter capsulatus SB 1003]	10.321	717141	0.00218321	1.1402e+06	0.00499329
ADE84049.1	polyribonucleotide nucleotidyltransferase [Rhodobacter capsulatus SB 1003]	77.397	4.14862e+06	0.0126298	NA	NA
ADE84052.1	50S ribosomal protein L11 [Rhodobacter capsulatus SB 1003]	15.862	266511	0.000811347	1.01051e+06	0.00442536
ADE84053.1	50S ribosomal protein L1 [Rhodobacter capsulatus SB 1003]	24.182	NA	NA	2.84614e+06	0.0124641
ADE84054.1	50S ribosomal protein L10 [Rhodobacter capsulatus SB 1003]	17.856	NA	NA	1.88278e+06	0.0082453
ADE84055.1	50S ribosomal protein L7/L12 [Rhodobacter capsulatus SB 1003]	12.798	NA	NA	576349	0.00252401
ADE84059.1	30S ribosomal protein S12 [Rhodobacter capsulatus SB 1003]	14.282	1.4204e+06	0.00432417	107069	0.00046889
ADE84060.1;ADE86600.1	30S ribosomal protein S7 [Rhodobacter capsulatus SB 1003]	17.891	3.54341e+06	0.0107873	198081	0.000867459
ADE84061.1	translation elongation factor G-1 [Rhodobacter capsulatus SB 1003]	78.165	477571	0.00145388	NA	NA
ADE84064.1	50S ribosomal protein L3 [Rhodobacter capsulatus SB 1003]	24.845	298384	0.000908377	267498	0.00117146
ADE84065.1	50S ribosomal protein L4 [Rhodobacter capsulatus SB 1003]	22.084	NA	NA	194794	0.000853066
ADE84066.1	50S ribosomal protein L23 [Rhodobacter capsulatus SB 1003]	10.414	36283.8	0.00011046	154301	0.000675734
ADE84067.1	50S ribosomal protein L2 [Rhodobacter capsulatus SB 1003]	30.372	NA	NA	103697	0.000454122
ADE84068.1	30S ribosomal protein S19 [Rhodobacter capsulatus SB 1003]	10.413	1.04716e+06	0.00318791	NA	NA
ADE84069.1	50S ribosomal protein L22 [Rhodobacter capsulatus SB 1003]	14.2	93756.3	0.000285425	265018	0.0011606
ADE84070.1	30S ribosomal protein S3 [Rhodobacter capsulatus SB 1003]	27.248	86596.6	0.000263628	268810	0.0011772
ADE84071.1	50S ribosomal protein L16 [Rhodobacter capsulatus SB 1003]	15.638	NA	NA	45841.9	0.000200756
ADE84074.1	30S ribosomal protein S17 [Rhodobacter capsulatus SB 1003]	8.985	1.49168e+06	0.00454115	410203	0.00179641
ADE84075.1	50S ribosomal protein L14 [Rhodobacter capsulatus SB 1003]	13.483	501247	0.00152596	78595	0.000344192
ADE84077.1	50S ribosomal protein L5 [Rhodobacter capsulatus SB 1003]	20.802	NA	NA	1.46998e+06	0.00643751
ADE84078.1	30S ribosomal protein S14 [Rhodobacter capsulatus SB 1003]	11.776	NA	NA	1841.99	8.06663e-06
ADE84079.1	30S ribosomal protein S8 [Rhodobacter capsulatus SB 1003]	14.424	2.34024e+06	0.00712445	5.11348e+06	0.0223935
ADE84080.1	50S ribosomal protein L6 [Rhodobacter capsulatus SB 1003]	19.327	NA	NA	1.13729e+06	0.00498054
ADE84081.1	50S ribosomal protein L18 [Rhodobacter capsulatus SB 1003]	13.062	NA	NA	516823	0.00226333
ADE84082.1	30S ribosomal protein S5 [Rhodobacter capsulatus SB 1003]	20.115	NA	NA	2466.77	1.08027e-05
ADE84086.1	50S ribosomal protein L15 [Rhodobacter capsulatus SB 1003]	15.952	NA	NA	11061.6	4.84423e-05
ADE84089.1	30S ribosomal protein S13 [Rhodobacter capsulatus SB 1003]	13.712	349401	0.00106369	41383.9	0.000181233
ADE84090.1	30S ribosomal protein S11 [Rhodobacter capsulatus SB 1003]	13.914	NA	NA	44613.1	0.000195375
ADE84091.1	DNA-directed RNA polymerase, alpha subunit [Rhodobacter capsulatus SB 1003]	37.39	92195.5	0.000280673	NA	NA
ADE84092.1	50S ribosomal protein L17 [Rhodobacter capsulatus SB 1003]	15.885	90289.6	0.000274871	6639.33	2.90757e-05
ADE84106.1	acetylglutamate kinase [Rhodobacter capsulatus SB 1003]	31.752	9606.61	2.92457e-05	NA	NA
ADE84110.1	inner membrane protein OxaA [Rhodobacter capsulatus SB 1003]	67.528	NA	NA	1499.86	6.56837e-06
ADE84119.1	peptidase T [Rhodobacter capsulatus SB 1003]	44.321	144012	0.00043842	NA	NA
ADE84127.1	50S ribosomal protein L19 [Rhodobacter capsulatus SB 1003]	13.868	265960	0.000809669	325000	0.0014
ADE84132.1	30S ribosomal protein S16 [Rhodobacter capsulatus SB 1003]	12.997	834164	0.00253947	3.52521e+06	0.015438
ADE84140.1	glucans biosynthesis protein G-1 [Rhodobacter capsulatus SB 1003]	60.909	7715.12	2.34873e-05	NA	NA
ADE84143.1	glutamine synthetase-1 [Rhodobacter capsulatus SB 1003]	50.548	165524	0.00050391	NA	NA
ADE84144.1	dihydrodipicolinate synthase [Rhodobacter capsulatus SB 1003]	30.941	171032	0.000520678	NA	NA
ADE84162.1	dihydroorotase-1 [Rhodobacter capsulatus SB 1003]	44.891	664383	0.0020226	NA	NA
ADE84165.1	aspartate carbamoyltransferase [Rhodobacter capsulatus SB 1003]	35.474	314023	0.000955988	NA	NA
ADE84178.1	succinate-semialdehyde dehydrogenase (NAD(P)(+)) [Rhodobacter capsulatus SB 1003]	53.015	261100	0.000794874	NA	NA
ADE84186.1	aspartate kinase [Rhodobacter capsulatus SB 1003]	45.321	74265	0.000226087	NA	NA
ADE84195.1;WP_238530238.1	ErfK/YbiS/YcfS/YnhG family protein [Rhodobacter capsulatus SB 1003]	30.264	NA	NA	55819.5	0.000244451
ADE84203.1	serine hydroxymethyltransferase [Rhodobacter capsulatus SB 1003]	46.113	56480.6	0.000171945	NA	NA
ADE84208.1	malate dehydrogenase-1 (oxaloacetate-decarboxylating) (NADP(+)) [Rhodobacter capsulatus SB 1003]	82.277	360833	0.00109849	NA	NA
ADE84210.1	thymidine phosphorylase [Rhodobacter capsulatus SB 1003]	44.979	12155.4	3.70049e-05	NA	NA
ADE84212.1	uracil phosphoribosyltransferase [Rhodobacter capsulatus SB 1003]	23.127	37008.2	0.000112665	NA	NA
ADE84230.1	extracellular ligand-binding receptor family protein [Rhodobacter capsulatus SB 1003]	39.31	NA	NA	48153.3	0.000210879
ADE84249.1	alanine dehydrogenase [Rhodobacter capsulatus SB 1003]	38.542	87172.3	0.000265381	NA	NA
ADE84278.1	electron transfer flavoprotein-ubiquinone oxidoreductase [Rhodobacter capsulatus SB 1003]	61.004	NA	NA	1475.01	6.45951e-06
ADE84291.1	dimethylglycine dehydrogenase [Rhodobacter capsulatus SB 1003]	93.072	297807	0.00090662	NA	NA
ADE84309.1	aldehyde dehydrogenase family protein [Rhodobacter capsulatus SB 1003]	80.669	9.4947e+06	0.028905	NA	NA
ADE84310.1	deoxyribose-phosphate aldolase [Rhodobacter capsulatus SB 1003]	34.123	3.75071e+06	0.0114184	NA	NA
ADE84365.1	ribonucleoside-diphosphate reductase NrdJ-1 (adenosylcobalamin-dependen) [Rhodobacter capsulatus SB 1003]	82.992	25279.7	7.69596e-05	NA	NA
ADE84379.1	RND efflux system, outer membrane lipoprotein, NodT family [Rhodobacter capsulatus SB 1003]	47.051	NA	NA	27698.9	0.000121302
ADE84381.1	acriflavine resistance protein B [Rhodobacter capsulatus SB 1003]	110.599	NA	NA	0.408508	1.78899e-09
ADE84483.1	malate dehydrogenase [Rhodobacter capsulatus SB 1003]	33.681	548054	0.00166846	NA	NA
ADE84495.1	MaoC domain protein [Rhodobacter capsulatus SB 1003]	37.548	339670	0.00103407	NA	NA
ADE84533.1	hydrogenase, large subunit [Rhodobacter capsulatus SB 1003]	66.694	NA	NA	15.8728	6.9512e-08
ADE84593.1	competence lipoprotein ComL [Rhodobacter capsulatus SB 1003]	31.91	NA	NA	39315.6	0.000172175
ADE84601.1	cobaltochelatase, CobS subunit [Rhodobacter capsulatus SB 1003]	36.427	561116	0.00170822	NA	NA
ADE84628.1	50S ribosomal protein L13 [Rhodobacter capsulatus SB 1003]	17.475	NA	NA	3.14179e+06	0.0137589
ADE84678.1	bacterioferritin [Rhodobacter capsulatus SB 1003]	18.275	1.21911e+07	0.0371138	136284	0.000596832
ADE84695.1	conserved domain protein [Rhodobacter capsulatus SB 1003]	45.095	1.11786e+06	0.00340313	NA	NA
ADE84725.1	conserved hypothetical protein [Rhodobacter capsulatus SB 1003]	9.164	83384.5	0.00025385	NA	NA
ADE84731.1	phage conserved hypothetical protein [Rhodobacter capsulatus SB 1003]	107.003	26855	8.17554e-05	NA	NA
ADE84740.1	phage conserved hypothetical protein [Rhodobacter capsulatus SB 1003]	34.728	520410	0.0015843	1957.24	8.57137e-06
ADE84744.1	phage head morphogenesis protein, putative [Rhodobacter capsulatus SB 1003]	55.645	17064	5.19484e-05	NA	NA
ADE84745.1	phage conserved hypothetical protein [Rhodobacter capsulatus SB 1003]	50.515	30608.3	9.31816e-05	NA	NA
ADE84856.1	aminobenzoyl-glutamate utilization protein B [Rhodobacter capsulatus SB 1003]	50.207	34045.7	0.000103646	NA	NA
ADE84872.1	OmpA/MotB domain protein [Rhodobacter capsulatus SB 1003]	19.967	NA	NA	41549.6	0.000181959
ADE84874.1	PhoH family protein [Rhodobacter capsulatus SB 1003]	37.02	NA	NA	17693.2	7.74839e-05
ADE84883.1	30S ribosomal protein S1 [Rhodobacter capsulatus SB 1003]	61.429	251679	0.000766195	NA	NA
ADE84902.1	glycine dehydrogenase (decarboxylating) [Rhodobacter capsulatus SB 1003]	102.784	107977	0.000328718	NA	NA
ADE84960.1	pyruvate carboxylase [Rhodobacter capsulatus SB 1003]	124.955	20028.7	6.09739e-05	NA	NA
ADE84971.1	ketol-acid reductoisomerase [Rhodobacter capsulatus SB 1003]	37.741	88878.6	0.000270575	NA	NA
ADE85001.1	polyamine ABC transporter, periplasmic polyamine-binding protein PotD-1 [Rhodobacter capsulatus SB 1003]	38.594	1.05207e+06	0.00320285	NA	NA
ADE85055.1	CRISPR-associated protein, Cas2 family [Rhodobacter capsulatus SB 1003]	35.32	18397.5	5.60081e-05	NA	NA
ADE85123.1	glutamine synthetase-2 [Rhodobacter capsulatus SB 1003]	51.104	188081	0.000572581	NA	NA
ADE85126.1	protein of unknown function DUF940 [Rhodobacter capsulatus SB 1003]	80.062	NA	NA	72384	0.000316992
ADE85127.1	lipoprotein, putative [Rhodobacter capsulatus SB 1003]	24.278	NA	NA	4860.5	2.12857e-05
ADE85191.1;ADE84955.1	peptidase, M20 family [Rhodobacter capsulatus SB 1003]	49.707	1.19783e+06	0.00364657	NA	NA
ADE85207.1	ribonucleoside-diphosphate reductase NrdJ-2 (adenosylcobalamin-dependen) [Rhodobacter capsulatus SB 1003]	134.199	830319	0.00252776	NA	NA
ADE85239.1	methionine gamma-lyase [Rhodobacter capsulatus SB 1003]	42.543	320044	0.00097432	NA	NA
ADE85241.1	lipoprotein, putative [Rhodobacter capsulatus SB 1003]	17.589	NA	NA	8946.32	3.91787e-05
ADE85246.1	bifunctional UDP-N-acetylglucosamine diphosphorylase/glucosamine-1-phosphate N-acetyltransferase [Rhodobacter capsulatus SB 1003]	47.216	185187	0.00056377	NA	NA
ADE85264.1	NADH-quinone oxidoreductase, C subunit [Rhodobacter capsulatus SB 1003]	23.19	18085.9	5.50595e-05	NA	NA
ADE85284.1	pantothenate kinase [Rhodobacter capsulatus SB 1003]	28.334	122869	0.000374054	NA	NA
ADE85285.1	metallo-beta-lactamase family protein [Rhodobacter capsulatus SB 1003]	60.777	827167	0.00251817	NA	NA
ADE85291.1;ADE83987.1	AMP-dependent synthetase and ligase family protein [Rhodobacter capsulatus SB 1003]	59.734	12847.9	3.91133e-05	NA	NA
ADE85310.1	methylmalonate-semialdehyde dehydrogenase (acylating) [Rhodobacter capsulatus SB 1003]	53.233	49735.2	0.00015141	NA	NA
ADE85321.1	orotate phosphoribosyltransferase [Rhodobacter capsulatus SB 1003]	24.916	446857	0.00136038	NA	NA
ADE85336.1	ferredoxin--NADP reductase [Rhodobacter capsulatus SB 1003]	33.18	51621.9	0.000157154	NA	NA
ADE85350.1	thiamine monophosphate synthase [Rhodobacter capsulatus SB 1003]	22.178	198294	0.000603672	NA	NA
ADE85359.1	methionine synthase, B subunit-2 [Rhodobacter capsulatus SB 1003]	34.797	83124	0.000253057	NA	NA
ADE85365.1	aldehyde dehydrogenase (NADP(+)) [Rhodobacter capsulatus SB 1003]	55.857	1.80317e+06	0.00548944	NA	NA
ADE85377.1	outer membrane protein assembly factor YaeT [Rhodobacter capsulatus SB 1003]	88.172	NA	NA	172047	0.000753446
ADE85388.1	transglutaminase-like family protein [Rhodobacter capsulatus SB 1003]	127.363	48469.2	0.000147556	NA	NA
ADE85419.1	glutamine synthetase-3 [Rhodobacter capsulatus SB 1003]	52.495	7.55021e+06	0.0229853	4309.46	1.88725e-05
ADE85423.1	acyl carrier protein-1 [Rhodobacter capsulatus SB 1003]	8.387	1.49497e+06	0.00455117	NA	NA
ADE85445.1	serine O-acetyltransferase-1 [Rhodobacter capsulatus SB 1003]	29.577	27893.7	8.49174e-05	NA	NA
ADE85449.1	pyruvate dehydrogenase complex, E1 component, pyruvate dehydrogenase (acetyl-transferring), beta subunit [Rhodobacter capsulatus SB 1003]	47.882	77173.5	0.000234941	NA	NA
ADE85452.1	fructose-bisphosphate aldolase [Rhodobacter capsulatus SB 1003]	31.628	92968.2	0.000283026	NA	NA
ADE85460.1	phosphopyruvate hydratase [Rhodobacter capsulatus SB 1003]	45.713	570664	0.00173729	NA	NA
ADE85465.1	nucleoside diphosphate kinase [Rhodobacter capsulatus SB 1003]	15.287	35320.5	0.000107527	NA	NA
ADE85469.1	agmatinase-1 [Rhodobacter capsulatus SB 1003]	34.46	42438.4	0.000129196	NA	NA
ADE85483.1	catalase/peroxidase [Rhodobacter capsulatus SB 1003]	77.923	49367	0.000150289	NA	NA
ADE85521.1	trimethylamine methyltransferase family protein [Rhodobacter capsulatus SB 1003]	56.388	87939	0.000267715	NA	NA
ADE85525.1	peptidase, M20 family, amidohydrolase [Rhodobacter capsulatus SB 1003]	41.949	78266.6	0.000238269	NA	NA
ADE85546.1	RNA chaperone Hfq [Rhodobacter capsulatus SB 1003]	8.743	1.02383e+06	0.00311688	NA	NA
ADE85550.1	single-stranded DNA-binding protein-1 [Rhodobacter capsulatus SB 1003]	18.449	27019.8	8.2257e-05	803.962	3.5208e-06
ADE85553.1	porphobilinogen synthase [Rhodobacter capsulatus SB 1003]	36.004	251896	0.000766854	NA	NA
ADE85566.1	30S ribosomal protein S2 [Rhodobacter capsulatus SB 1003]	27.23	109499	0.00033335	58555.6	0.000256433
ADE85585.1	glucose-1-phosphate adenylyltransferase [Rhodobacter capsulatus SB 1003]	47.594	292310	0.000889887	NA	NA
ADE85586.1	1,4-alpha-glucan branching enzyme [Rhodobacter capsulatus SB 1003]	81.446	1.34798e+06	0.00410369	NA	NA
ADE85587.1	phosphorylase [Rhodobacter capsulatus SB 1003]	90.143	3.98608e+06	0.0121349	NA	NA
ADE85603.1	GMP synthase-1 (glutamine-hydrolyzing) [Rhodobacter capsulatus SB 1003]	57.267	52205.9	0.000158932	NA	NA
ADE85632.1	isocitrate dehydrogenase (NADP(+)) [Rhodobacter capsulatus SB 1003]	45.313	101545	0.000309137	NA	NA
ADE85645.1	hemolysin-type calcium-binding repeat family protein [Rhodobacter capsulatus SB 1003]	208.633	NA	NA	7659.6	3.35438e-05
ADE85660.1	inosine-5'-monophosphate dehydrogenase [Rhodobacter capsulatus SB 1003]	50.826	64141.7	0.000195268	NA	NA
ADE85664.1	membrane protein involved in aromatic hydrocarbon degradation [Rhodobacter capsulatus SB 1003]	39.666	NA	NA	270665	0.00118533
ADE85704.1	polysaccharide export protein Wza [Rhodobacter capsulatus SB 1003]	38.557	NA	NA	5317.77	2.32882e-05
ADE85708.1	conserved hypothetical protein [Rhodobacter capsulatus SB 1003]	24.289	NA	NA	54927.4	0.000240544
ADE85880.1	aconitate hydratase [Rhodobacter capsulatus SB 1003]	97.545	17871.6	5.44071e-05	NA	NA
ADE85895.1	ribonuclease E [Rhodobacter capsulatus SB 1003]	103.208	1.70863e+06	0.00520163	NA	NA
ADE85905.1	dimethylamine corrinoid protein [Rhodobacter capsulatus SB 1003]	25.305	257933	0.000785231	NA	NA
ADE85974.1	cysteine desulfurase-2 [Rhodobacter capsulatus SB 1003]	61.97	20554.5	6.25747e-05	NA	NA
ADE85975.1	major membrane protein I [Rhodobacter capsulatus SB 1003]	30.458	52155.6	0.000158779	NA	NA
ADE85978.1	oxidoreductase, aldo/keto reductase family [Rhodobacter capsulatus SB 1003]	36.497	59818.6	0.000182107	NA	NA
ADE86030.1	50S ribosomal protein L21 [Rhodobacter capsulatus SB 1003]	15.52	32873	0.000100076	1.68108e+06	0.00736197
ADE86033.1	PQQ enzyme repeat family protein [Rhodobacter capsulatus SB 1003]	44.85	NA	NA	81259.3	0.00035586
ADE86041.1	superoxide dismutase (Fe) [Rhodobacter capsulatus SB 1003]	22.343	39440	0.000120068	NA	NA
ADE86084.1	peptidyl-prolyl cis-trans isomerase D [Rhodobacter capsulatus SB 1003]	64.61	NA	NA	368.059	1.61185e-06
ADE86094.1	citrate (Si)-synthase [Rhodobacter capsulatus SB 1003]	48.776	1.18501e+06	0.00360755	NA	NA
ADE86103.1	monosacharide ABC transporter, periplasmic monosacharide-binding protein [Rhodobacter capsulatus SB 1003]	36.338	69211.8	0.000210703	NA	NA
ADE86129.1	HflK protein [Rhodobacter capsulatus SB 1003]	42.277	NA	NA	3465.74	1.51776e-05
ADE86130.1	HflC protein [Rhodobacter capsulatus SB 1003]	32.825	NA	NA	290.008	1.27003e-06
ADE86135.1	formyltetrahydrofolate deformylase [Rhodobacter capsulatus SB 1003]	32.901	428933	0.00130581	NA	NA
ADE86145.1	conserved hypothetical protein [Rhodobacter capsulatus SB 1003]	17.046	340927	0.00103789	NA	NA
ADE86191.1	threonyl-tRNA synthetase [Rhodobacter capsulatus SB 1003]	73.957	49636.3	0.000151109	NA	NA
ADE86192.1	membrane protein, putative [Rhodobacter capsulatus SB 1003]	21.307	NA	NA	27175.7	0.000119011
ADE86194.1	prolyl-tRNA synthetase [Rhodobacter capsulatus SB 1003]	50.466	163981	0.000499213	NA	NA
ADE86208.1	chaperonin GroL [Rhodobacter capsulatus SB 1003]	57.682	1.90964e+08	0.581358	6735.43	2.94965e-05
ADE86220.1	OmpA family protein [Rhodobacter capsulatus SB 1003]	23.451	NA	NA	81959.9	0.000358928
ADE86251.1	pyrimidine ABC transporter, periplasmic pyrimidine-binding protein [Rhodobacter capsulatus SB 1003]	35.311	34115.3	0.000103858	NA	NA
ADE86268.1	tryptophan synthase, beta-2 subunit [Rhodobacter capsulatus SB 1003]	43.237	280368	0.000853532	NA	NA
ADE86331.1	acetyl-CoA carboxylase, biotin carboxyl carrier protein [Rhodobacter capsulatus SB 1003]	16.852	204568	0.000622773	NA	NA
ADE86339.1	ATP-dependent Clp protease, proteolytic subunit ClpP [Rhodobacter capsulatus SB 1003]	23.442	107676	0.000327801	NA	NA
ADE86344.1	cupin domain protein [Rhodobacter capsulatus SB 1003]	30.974	165617	0.000504191	NA	NA
ADE86355.1	conserved hypothetical protein [Rhodobacter capsulatus SB 1003]	15.5	126772	0.000385936	NA	NA
ADE86421.1	chaperone SurA [Rhodobacter capsulatus SB 1003]	44.339	NA	NA	32678.9	0.000143111
ADE86425.1	leucyl aminopeptidase-2 [Rhodobacter capsulatus SB 1003]	51.29	1.66356e+06	0.00506442	NA	NA
ADE86435.1	leucyl aminopeptidase-3 [Rhodobacter capsulatus SB 1003]	49.28	831954	0.00253274	NA	NA
ADE86441.1	aspartate-semialdehyde dehydrogenase [Rhodobacter capsulatus SB 1003]	37.745	2.2883e+06	0.00696634	NA	NA
ADE86509.1	glutamine synthetase-5 [Rhodobacter capsulatus SB 1003]	50.673	5.2978e+06	0.0161282	NA	NA
ADE86516.1	O-acetylhomoserine aminocarboxypropyltransferase/o-acetylserine sulfhydrylase [Rhodobacter capsulatus SB 1003]	45.548	146096	0.000444762	NA	NA
ADE86566.1	phosphoenolpyruvate carboxykinase (ATP) [Rhodobacter capsulatus SB 1003]	58.724	19783.4	6.02272e-05	NA	NA
ADE86605.1;WP_238530206.1	aldolase, DeoC/LacD family [Rhodobacter capsulatus SB 1003]	31.924	141433	0.000430568	NA	NA
ADE86656.1	conserved domain protein [Rhodobacter capsulatus SB 1003]	68.044	17786.6	5.41483e-05	NA	NA
ADE86686.1	polyamine ABC transporter, periplasmic polyamine-binding protein-5 [Rhodobacter capsulatus SB 1003]	38.532	344033	0.00104735	NA	NA
ADE86698.1	ATP synthase F1, beta subunit [Rhodobacter capsulatus SB 1003]	50.095	NA	NA	3483.98	1.52575e-05
ADE86700.1	ATP synthase F1, alpha subunit [Rhodobacter capsulatus SB 1003]	54.887	NA	NA	198.81	8.70652e-07
ADE86706.1	30S ribosomal protein S4 [Rhodobacter capsulatus SB 1003]	23.408	2.26107e+06	0.00688345	3.36466e+06	0.0147349
ADE86720.1	dihydroxy-acid dehydratase [Rhodobacter capsulatus SB 1003]	65.207	98083.5	0.000298598	NA	NA
ADE86748.1	TRAP dicarboxylate transporter, DctP-3 subunit [Rhodobacter capsulatus SB 1003]	36.105	74956.5	0.000228192	NA	NA
ADE86755.1	PspA/IM30 family protein [Rhodobacter capsulatus SB 1003]	23.55	3.58182e+06	0.0109042	NA	NA
ADE86766.1	lipoprotein, putative [Rhodobacter capsulatus SB 1003]	32.299	NA	NA	29477.1	0.000129089
ADE86774.1	50S ribosomal protein L25 [Rhodobacter capsulatus SB 1003]	21.869	NA	NA	15255.8	6.68098e-05
ADE86802.1	polysaccharide biosynthesis/export protein family [Rhodobacter capsulatus SB 1003]	39.802	NA	NA	1307.02	5.72387e-06
ADE86833.1	serine--glyoxylate aminotransferase/alanine--glyoxylate aminotransferase/serine--pyruvate aminotransferase [Rhodobacter capsulatus SB 1003]	41.813	59897	0.000182346	NA	NA
ADE86838.1	type I secretion outer membrane protein, TolC family [Rhodobacter capsulatus SB 1003]	49.543	NA	NA	97074.2	0.000425118
ADE86870.1	4-aminobutyrate aminotransferase-1 [Rhodobacter capsulatus SB 1003]	45.665	224842	0.000684493	NA	NA
ADE86875.1	phenylalanyl-tRNA synthetase, beta subunit [Rhodobacter capsulatus SB 1003]	86.612	125698	0.000382666	NA	NA
ADE86877.1	phenylalanyl-tRNA synthetase, alpha subunit [Rhodobacter capsulatus SB 1003]	39.904	97492.5	0.000296799	NA	NA
ADE86878.1	50S ribosomal protein L20 [Rhodobacter capsulatus SB 1003]	13.493	NA	NA	934649	0.00409312
ADE86883.1	hemolysin-type calcium-binding repeat family protein [Rhodobacter capsulatus SB 1003]	72.04	50243.8	0.000152959	NA	NA
ADE86887.1	protein of unknown function DUF1611 [Rhodobacter capsulatus SB 1003]	36.234	24134.8	7.34741e-05	NA	NA
ADE86898.1	argininosuccinate lyase-1 [Rhodobacter capsulatus SB 1003]	50.23	135841	0.000413546	NA	NA
ADE86915.1	hemolysin-type calcium-binding repeat family protein [Rhodobacter capsulatus SB 1003]	45.051	974419	0.00296645	NA	NA
ADE86919.1	OmpA/MotB domain protein [Rhodobacter capsulatus SB 1003]	18.069	NA	NA	238796	0.00104576
ADE86920.1	TolB protein [Rhodobacter capsulatus SB 1003]	46.836	NA	NA	33729.5	0.000147712
ADE86928.1	isoleucyl-tRNA synthetase [Rhodobacter capsulatus SB 1003]	110.391	33536.3	0.000102096	NA	NA
ADE86934.1	transaldolase [Rhodobacter capsulatus SB 1003]	23.216	424153	0.00129126	NA	NA
ADE86950.1	polysaccharide biosynthesis/export protein family [Rhodobacter capsulatus SB 1003]	38.77	NA	NA	59586.4	0.000260947
ADE86956.1	basic membrane lipoprotein family [Rhodobacter capsulatus SB 1003]	37.831	NA	NA	922.681	4.04071e-06
ADE87005.1	peroxiredoxin [Rhodobacter capsulatus SB 1003]	20.119	13053.9	3.97404e-05	NA	NA
ADE87030.1	acyl-CoA dehydrogenase, medium-chain specific [Rhodobacter capsulatus SB 1003]	59.617	19291.5	5.87296e-05	NA	NA
ADE87036.1	signal peptidase I [Rhodobacter capsulatus SB 1003]	29.712	NA	NA	1408.37	6.1677e-06
ADE87044.1	protein of unknown function DUF88 [Rhodobacter capsulatus SB 1003]	21.978	66974.5	0.000203892	NA	NA
ADE87058.1	thioredoxin-2 [Rhodobacter capsulatus SB 1003]	32.059	112319	0.000341935	NA	NA
ADE87113.1	toluene tolerance family protein [Rhodobacter capsulatus SB 1003]	22.265	141337	0.000430276	NA	NA
ADE87114.1	VacJ family lipoprotein [Rhodobacter capsulatus SB 1003]	26.31	NA	NA	28272.8	0.000123815
ADE87142.1	chromosome partition protein Smc [Rhodobacter capsulatus SB 1003]	124.793	18383.9	5.59666e-05	NA	NA
ADE87175.1	alpha-2-macroglobulin domain protein [Rhodobacter capsulatus SB 1003]	191.199	158806	0.000483456	NA	NA
ADE87220.1	malate dehydrogenase-2 (oxaloacetate-decarboxylating) (NADP(+)) [Rhodobacter capsulatus SB 1003]	82.115	550912	0.00167716	NA	NA
ADE87249.1;WP_238530266.1	flagellin protein [Rhodobacter capsulatus SB 1003]	40.001	3.79162e+06	0.0115429	355465	0.00155669
ADE87258.1	30S ribosomal protein S20 [Rhodobacter capsulatus SB 1003]	9.746	2.54049e+06	0.00773408	1.03283e+06	0.00452307
ADE87266.1	protein FrlC (plasmid) [Rhodobacter capsulatus SB 1003]	31.633	18304	5.57235e-05	NA	NA
ADE87331.1	nitrous-oxide reductase (plasmid) [Rhodobacter capsulatus SB 1003]	71.759	121356	0.000369447	NA	NA
Gp10	Putative bifunctional structural protein	15.644	614684	0.0018713	1.49048e+06	0.00652726
Gp3	DNA pilot protein VP2/H	20.419	1.42887e+06	0.00434995	1.29564e+07	0.0567401
Gp3	DNA pilot protein_ver2 VP2/H	14.144	NA	NA	6.02416e+06	0.0263817
Gp4	Major capsid protein VP1/F	56.182	2.00169e+07	0.0609379	1.45671e+08	0.637939
Gp7	Peptidoglycan hydrolytic enzyme	16.478	307963	0.00093754	71825.2	0.000314545
Gp8	Putative DNA methylase	18.714	166952	0.000508258	NA	NA
pdb|6XKW|o	Chain o, Cytochrome c oxidase, Cbb3-type, subunit II	27.069	NA	NA	3443.27	1.50792e-05
sp|D5ANZ4.1|CY1_RHOCB	RecName: Full=Cytochrome c1; Flags: Precursor	30.53	NA	NA	13831.1	6.05709e-05
sp|D5AP15.1|FER2_RHOCB	RecName: Full=Ferredoxin-2; AltName: Full=Ferredoxin II; Short=FdII	13.184	346421	0.00105462	NA	NA
sp|D5AUD5.1|RBL2_RHOCB	RecName: Full=Ribulose bisphosphate carboxylase; Short=RuBisCO	50.458	184545	0.000561815	NA	NA
sp|O33517.1|SECD_RHOCB	RecName: Full=Protein translocase subunit SecD	58.963	NA	NA	0	0
sp|P26163.1|BCHB_RHOCB	RecName: Full=Light-independent protochlorophyllide reductase subunit B; Short=DPOR subunit B; Short=LI-POR subunit B	57.554	23830.1	7.25467e-05	NA	NA
sp|P26164.1|BCHN_RHOCB	RecName: Full=Light-independent protochlorophyllide reductase subunit N; Short=DPOR subunit N; Short=LI-POR subunit N	46.257	17743.5	5.40169e-05	NA	NA
sp|P28183.2|SAHH_RHOCB;AAA26094.1	RecName: Full=Adenosylhomocysteinase; AltName: Full=S-adenosyl-L-homocysteine hydrolase; Short=AdoHcyase	50.961	52050.5	0.000158459	NA	NA
sp|Q52671.2|SOXB_RHOCB	RecName: Full=Sarcosine oxidase subunit beta; Short=Sarcosine oxidase subunit B	45.16	NA	NA	52.2866	2.2898e-07
sp|Q9LA02.2|ARGC_RHOCB	RecName: Full=N-acetyl-gamma-glutamyl-phosphate reductase; Short=AGPR; AltName: Full=N-acetyl-glutamate semialdehyde dehydrogenase; Short=NAGSA dehydrogenase	36.928	110541	0.000336521	NA	NA

### Sheet: Ebor_ORF_finder
>Gp8 Putative DNA methylase
MTGSDLAALFICASSPYLALGVDCYDVVRDARTYSGSGKVIAHPPCRSWGRYKAVAKPRPGERELALWALDLVRRNGGVLEHPASSGLWRYLQPGETTLLIRQADFGHRAEKLTRLFYARMPRVPLLPDRSTGPFVPVENMCRQERERTPRLLAEWLVTWCRS
>lcl|ORF1:37:153 unnamed protein product
MALTWRLCLSALHRRISRSASIVMTLCAMPEPIRGRAR
>lcl|ORF2:211:507 unnamed protein product
MASVSWRYGPWTWCAVMVASSNIPLRRACGATFNLVRQRFLSGKPISATVPKSLLGFSMPGCLAFLFCPTARPALLCRSRICVGKSASAPLAFWPNGS
>Gp9 Replication_protein
MCTRPITQDGKTFACRTCNECLSVRRSQWVSRAMMEKAVSPFTLIVTLTYSDETQEGRDGARMFAYADVSAFIKRLNSAIRDRCKRHKKPYPGGVRFLAAGEQGDRRGRCHWHLALFSSVDITLYGDFLGYPRQQVGPRRKVRLTDRCDLISEVSDGPNARRLNWSLWPLGFAVLQEADEGGMSYVLSYCLKDQFTHEKSKDTFRETKAENFATGLFRMSKRPAIGERWLDAKAEGWRRVVPSFPLWRCKCRRLAGIMCPPARFAKRSSGTCTPLISMSVT
>Gp9 Replication_protein_ver2
MCTRPITQDGKTFACRTCNECLSVRRSQWVSRAMMEKAVSPFTLIVTLTYSDETQEGRDGARMFAYADVSAFIKRLNSAIRDRCKRHKKPYPGGVRFLAAGEQGDRRGRCHWHLALFSSVDITLYGDFLGYPRQQVGPRRKVRLTDRCDLISEVSDGPNARRLNWSLWPLGFAVLQEADEGGMSYVLSYCLKDQFTHEKSKDTFRETKAENFATGLFRMSKRPAIGERWLDAKAERLAARGAVLPSLALQVPEASGYYVPSGTFREKILWHLHAVNQHVRNLTGRDAPQWSALLSSLGNDADDDTLPPDLEILLDVEKIEVPLETVLAQKAAERSRAVAANEVRGRCGGPFPCDACLHGYSKAKLDRLGLFRVDIEDEIEIARYYVKATGERSTKWPDG…
>lcl|ORF3:910:1107 unnamed protein product
MLRANRVTGGGAAIGIWPCSLLSILLFTGISSAIPVNRWGRAVRFASPTGAISFRKFPTVRMRAV
>lcl|ORF18:944:1039 unnamed protein product
MPLAFGPVLFCRYYSLRGFPRLSPSTGGAAP
>lcl|ORF4:1132:1380 unnamed protein product
MPFFKRLTKAACLTCCPIASRISSPTKRARTPSERLRPRTSLLAFFVCPSVLPSVNGGLTRRLKVGGAWCRPSLSGAASAGG
>Gp9 Replication_protein_ver3
MAARGAVLPSLALQVPEASGYYVPSGTFREKILWHLHAVNQHVRNLTGRDAPQWSALLSSLGNDADDDTLPRFGDPA
>Gp10 Putative bifunctional structural protein
MSKKSKFPLKQSSPKKRQSVPAQLPQTRSVDAAAVRSPATLVSTDTAKRSLTVSAFSGSISKTKSKSRDTMSKLRASGPQSGLTAGNPGSIQTVKPVTPKKLRMSSPDRLPDLVPDGPRHCKMRPMDHSSKGGGSRPFVPWCKKV
>Gp9 Replication_protein_ver4
MMPTTTRFPDLEILLDVEKIEVPLETVLAQKAAERSRAVAANEVRGRCGGPFPCDACLHGYSKAKLDRLGLFRVDIEDEIEIARYYVKATGERSTKWPDGWKPRLHPDCEARYTQKAADVFPRSAPRFGS
>lcl|ORF20:1901:2014 unnamed protein product
MTGRATARCARWIIPPRAAAPARSSRGARRSDFSFLI
>lcl|ORF36:1917:2009 unnamed protein product
MQDAPDGSFLQGRRLPPVRPVVQEGLISPS
>lcl|ORF6:2068:2313 unnamed protein product
MRAGSVPSVGGGRGRAELARARGAAALPAHSLIIPVSRASPVTLCALGLSFFAPFLYQLAGPARHSVRAGSGCNLLLCASC
>lcl|ORF21:2141:2245 unnamed protein product
MLYRRTPLLSQSAGLLPSPCARWVCLSLRPSCTS
>lcl|ORF22:2252:2539 unnamed protein product
MPVTPCALVLGAIYFCAPAARHYATCGVPCDHTQDGPLDARCVGGPFRIIWAPALNFVPHRSFFRFTDYRICAYVMAGRFGSLSKVITWHNCLAP
>lcl|ORF7:2374:2454 unnamed protein product
MRRGAVSHHLGPCPKFCAAQIIFPIY
>Gp1 Membrane protein
MAQLPRPLTLRVVVLPILSILGIVCAVFWPQAHGAFCAGLASTVV
>Gp2 Protein with unknown function
MATVEPLSVSTLEDALRWLIVHTNPEDYIFDPEADLPQAAKFACDMFWISPAHLCKKLRALWPAIPVETRVQRQLVHYHRQRGQ
>lcl|ORF37:2586:2711 unnamed protein product
MRRLLAAGAWRFLRGSGLHGGLIWPPSNPCPSRPSKTLFGG
>lcl|ORF38:2841:2942 unnamed protein product
MRSRLKPGSSASLSTIIVRGGNNGCARCRSRGR
>Gp3 DNA pilot protein_ver2 VP2/H
MVAPVVAAAGVSAIGSLLGGIFGRSKAQKPVYVVPEYQQIRDKAEAAGFNPLTALMSAPGSVGNYSYQPNTMGEAIANAAMHLADGLDPESGACGTTRNPECAVAQGFGRRYPSPRWPRSLSGPGFLRPVAGSRGF
>lcl|ORF24:2912:3064 unnamed protein product
MRPLSQPRALVPSAPFLAGFLAGPRPKSPSMSFPNINKFGTRLRRRGLIP
>Gp3 DNA pilot protein VP2/H
MLQCIWPMASTPKAARVEQLEIQNAQLRKDLDAATLRPAGPGLYQGRVSYGPLPGQGGSNAQDAGDAVRSGVSPDVSGAGLTLFGEVIKPNPATSDASAFENRYGEFGELVGGFSALASDLDYKFHLRDQFRGAVADARERRRLSADMNAARDRRPLHDWYRPNDGLFLKPPPYRPFGDNPAFLRAQ
>lcl|ORF39:3210:3401 unnamed protein product
MRSCARIWTPLPFAPLAPVFIRAGFLTARCRVKGVLMLKMLATLYVLAFLLMFLGLGLPSLAK
>lcl|ORF40:3438:3584 unnamed protein product
MKIAMANSENWLAVSRRWRPIWIISSISAISFAGLLPTRAKGAACRLT
>Gp4 Major capsid protein VP1/F
MSYQTKRNVRREARTLMGRFKAGKLAPVMAVPVKGSEGGMLSQSVSFELDPIAGRMATPITAEMCAVFVPVQACDALKNPEADYAGMTEIVREKLLSGNPLFVLEPETDVSKRCGVNPRSNNGLMRVNEIVRLAHNCAVNFLRRRRYVDAVQLTAANHSTTPAILSQTVLDRFNGALDPDPNVNGAVQLSMPDMRLPVASDAEKAVTAPLTVKRGNENRRLDAGISRLAAAEVAAATDAALYAVFGGREAGNVSLTDFYNAQKMDELTRVMRKICDDNPEYGEEMVLRWAHGLSVDPGRVPFLLAEKSVVLGRQIIGATDTAGVEDGVKRSDMAAQLSFTVPIPTTELGGIIVTFACIKPDETLSSQPHPILADHWRLDNFVADELALDPQPVMARELD…
>Gp4 Major capsid protein VP1/F
MSYQTKRNVRREARTLMGRFKAGKLAPVMAVPVKGSEGGMLSQSVSFELDPIAGRMATPITAEMCAVFVPVQACDALKNPEADYAGMTEIVREKLLSGNPLFVLEPETDVSKRCGVNPRSNNGLMRVNEIVRLAHNCAVNFLRRRRYVDAVQLTAANHSTTPAILSQTVLDRFNGALDPDPNVNGAVQLSMPDMRLPVAYDAEKAVTAPLTVKRGNENRRLDAGISRLAAAEVAAATDAALYAVFGGREAGNVSLTDFYNAQKMDELTRVMRKICDDNPEYGEEMVLRWAHGLSVDPGRVPFLLAEKSVVLGRQIIGATDTAGVEDGVKRSDMAAQLSFTVPIPTTELGGIIVTFACIKPDETLSSQPHPILADHWRLDNFVADELALDPQPVMARELD…
>lcl|ORF10:3871:3993 unnamed protein product
MNSIPSPVAWPRRSRRKCAPCSCRCRPATPSRTRRRIMRV
>lcl|ORF26:3950:4117 unnamed protein product
MRRPQEPGGGLCGYDRDRSRKAALGQPAVRSRTRDGRFQALRRQSPQQQRPDARQ
>lcl|ORF11:4114:4191 unnamed protein product
MRSCGLPIIAPSISCGVVATSMPSS
>lcl|ORF27:4139:4264 unnamed protein product
MRRQFLAASSLRRCRPADGGQSFDDARHPLPDRPRPLQRRS
>lcl|ORF12:4261:4497 unnamed protein product
MTLTPTSTARFNSACPTCVCPLPLMLKRPSPRPSPSSVATKIGGSTPVSRVLPLLRWLRLLTPLFTLSLAVVKLATSR
>lcl|ORF13:4558:4980 unnamed protein product
MTTPNTAKKWSCAGRMVFLSIPGAFRSCSLKNPLSSVVRSSVRRTPRASKTVSSGPTWPRSSRLPCPSRRLNSAGSSSLSRASSPTKPCPVSRTRFWRITGGSTTSSRTSWRLILSPSWRGNSTIRSRRRTKPLSCFTLA
>lcl|ORF14:4999:5202 unnamed protein product
MFPTGCVGHLIRTPSKARTRCGSLRFRFRSRPKRSSIPLTSRNIPLRISRPRCAPMSCNPPPSCPPP
>lcl|ORF15:5257:5439 unnamed protein product
MRIDHANQTQFRPYRWRGRVRRICRRIRRNPRALPPQGGAQPRAAAARARARRRHALGGR
>Gp5 Protein with unknown function
MQIKPNSVLIAGEGASVEYVAASGEILGRCPLKVGRNPARPLLALAPEGATLSAVGEVFVAEPRSAVWVEPVSPFLQTGANPDFQPSSADLQERKMRAMLARLQAKENRLEARMAALQSIERVPSAPQADPPSGDPAPSSETPAT
>lcl|ORF42:5301:5798 unnamed protein product
MARARPSNMSPHPAKSSGVAPSRWGATPRGRCSRSRPKAPRSRRSVRSSWPNPGPPSGSSRSARFCRPARTPISSLPVLTCKSARCAPCWLACRPRKTGLKRVWLPCRASSAFPARRKPIRRPAIPLRPARRPPPDAALRQARLARPEGSGRVRVHRRSGGQAFG
>Gp6 Protein with unknown function_ver3
MRRYVKRVWRVPKDRGALEFIAVLVVKLLVKHGWPADWKREPFRMAS
>lcl|ORF29:5801:5989 unnamed protein product
MAGQQIGNASLFEWLRDRRQRVSPRSQWRIRRGRRSRRADHRADLSRRTPSHWRICRDMRRI
>Gp6 Protein with unknown function_ver2
MASRLETRAFSNGFVIVDKEFRHEASGEFAEAVEVAARIIARTYRAELQVTGAYVEICAEYEVLPRGV
>Gp7 Peptidoglycan hydrolytic enzyme
MIYQGKDREPVREVILHCAAIKGGQFNGYSPFKVFSTVNRWHKERGFACFGYHGLFMPDGAFWPGRPFTAQGAHTLGHNSGTVGFLLVESAEIKDLGRFEDYFTEAQRLAVRAKIAALGGIERVRGHNDYAAKLCPGFKVHSVDWL
>lcl|ORF30:6074:6151 unnamed protein product
MRRDQGRAVQRLFAVQGLLDRQPLA
>lcl|ORF17:6163:6477 unnamed protein product
MPASAITGFSCPMARSGPGVPSPRKARTRSGTIAARSVSFWSRAPKSRTLGASKTTSPKLSASLFARRSPPLVVSSAFAVIMTMPPSCAPALRSIRWTGFDNDA
>lcl|ORF31:6167:6262 unnamed protein product
MLRLSRAFHARWRVLARASLHRARRAHARAQ
>lcl|ORF32:6455:6601 unnamed protein product
MALTMTLSQQAVAAMHWRRANPEAWADWYSAHFEAMLVRVAARRLAKLSASLAPASRSTP
>lcl|ORF45:6492:6599 unnamed protein product
MPCTGGALIPKLGRIGIPPILKRCLFVSLRDVLPS
>Gp6 Protein with unknown function
MRRYVKRVWRVPKDRGALEFIAVLVVKLLVKHGWPADWKREPFSNGFVIVDKEFRHEASGEFAEAVEVAARIIARTYRAELQVTGAYVEICAEYEVLPRGVLREIRT
